# Reduced Gene Dosage of Histone H4 Prevents CENP-A Mislocalization in *Saccharomyces cerevisiae*

**DOI:** 10.1101/2020.05.29.124032

**Authors:** Jessica R. Eisenstatt, Kentaro Ohkuni, Wei-Chun Au, Olivia Preston, Evelyn Suva, Michael Costanzo, Charles Boone, Munira A. Basrai

## Abstract

Mislocalization of the centromeric histone H3 variant (Cse4 in budding yeast, CID in flies, CENP-A in humans) to non-centromeric regions contributes to chromosomal instability (CIN) in yeast, fly, and human cells. Overexpression and mislocalization of CENP-A has been observed in cancers, however, the mechanisms that facilitate the mislocalization of overexpressed CENP-A have not been fully explored. Defects in ubiquitin-mediated proteolysis of overexpressed Cse4 (*GALCSE4*) leads to its mislocalization and synthetic dosage lethality (SDL) in mutants for E3 ubiquitin ligases (Psh1, Slx5, SCF^Met30^, SCF^Cdc4^), Doa1, Hir2, and Cdc7. In contrast, defects in sumoylation of *GALcse4K215/216/A/R* prevent its mislocalization and do not cause SDL in a *psh1*Δ strain. Here, we used a genome-wide screen to identify factors that facilitate the mislocalization of overexpressed Cse4 by characterizing suppressors of the *psh1*Δ *GALCSE4* SDL. Deletions of histone H4 alleles (*HHF1* or *HHF*2), which were among the most prominent suppressors, also suppress *slx5Δ, cdc4-1, doa1Δ, hir2Δ*, and *cdc7-4 GALCSE4* SDL. Reduced dosage of *H4* contributes to defects in sumoylation and reduced mislocalization of overexpressed Cse4. We determined that the *hhf1-20, cse4-102*, and *cse4-111* mutants, which are defective in the Cse4-H4 interaction, also exhibit reduced sumoylation of Cse4 and do not display *psh1*Δ *GALCSE4* SDL. In summary, we have identified genes that contribute to the mislocalization of overexpressed Cse4 and defined a role for the gene dosage of *H4* in facilitating Cse4 sumoylation and mislocalization to non-centromeric regions, contributing to SDL when Cse4 is overexpressed in mutant strains.
