## Supporting Table S1 for "Reduced Gene Dosage of Histone H4 Prevents CENP-A Mislocalization in *Saccharomyces cerevisiae*"

### Sheet: Sheet1
Plate	SGA/TSv6	Allele	Systematic Name	Gene Name	Function	Growth Score	Colony Score	SDL Suppression	Express GALCSE4
8	SGA	sdh2Δ	YLL041C	SDH2	Succinate dehydrogenase	3	4
1	SGA	she1Δ	YBL031W	SHE1	Mitotic spindle elongation	3	2
12	SGA	arp8Δ	YOR141C	ARP8	INO80 chromatin remodeling complex	3	4	Y	Y
1	SGA	hhf1Δ	YBR009C	HHF1	Histone H4	3	4	Y	Y
11	SGA	hhf2Δ	YNL030W	HHF2	Histone H4	3	4	Y	Y
1	SGA	hap3Δ	YBL021C	HAP3	CCAAT-binding transcription factor complex	3	4	Partial
13	SGA	hap5Δ	YOR358W	HAP5	CCAAT-binding transcription factor complex	3	4	Y
5	SGA	vam7Δ	YGL212W	VAM7	Vacuolar SNARE protein	2	4
6	SGA	oca5Δ	YHL029C	OCA5	Unknown	2	4
6	SGA	ysc83Δ	YHR017W	YSC83	Unknown	2	3
5	SGA	ygl214wΔ	YGL214W	N/A	Unknown	2	3
8	SGA	yjr120wΔ	YJR120W	N/A	Unknown	2	4
2	SGA	ubp1Δ	YDL122W	UBP1	Ubiquitin Protease	2	4
11	SGA	cse2Δ	YNR010W	CSE2	RNA polymerase II mediator complex	2	3	Partial
10	SGA	rpl6bΔ	YLR448W	RPL6B	RNA binding ribosomal large subunit	2	3	Y
2	SGA	vam6Δ	YDL077C	VAM6	Rab GTPase effector	2	3
7	SGA	kch1Δ	YJR054W	KCH1	Potassium transport	2	4
4	SGA	rad4Δ	YER162C	RAD4	Nucleotide excision repair factor 2	2	3	Partial
10	SGA	rad14Δ	YMR201C	RAD14	Nucleotide excision repair factor 1	2	2	Y
3	SGA	eaf1Δ	YDR359C	EAF1	NuA4 histone acetyltransferase complex	2	3	Partial
8	SGA	eap1Δ	YKL204W	EAP1	mRNA degredation	2	4	Y
5	SGA	mrm2Δ	YGL136C	MRM2	Mitochrondrial rRNA methylation	2	3	N
1	SGA	mrpl36Δ	YBBR122C	MRPL36	Mitochrondrial ribosome protein	2	4
14	SGA	cox14Δ	YML129C	COX14	Mitochrondrial cytochrome c oxidase assembly	2	3
10	SGA	inp1Δ	YMR204C	INP1	Intraperoxisome membrane	2	3
11	SGA	ies2Δ	YNL215W	IES2	INO80 chromatin remodeling complex	2	3	N
1	SGA	gdh3Δ	YAL062W	GDH3	Glutamate dehydrogenase	2	4
10	SGA	dak1Δ	YML070W	DAK1	Dihydroxyacetone kinase	2	3
2	SGA	swc5Δ	YBR231C	SWC5	SWR1 complex	1	4	N
6	SGA	spo16Δ	YHR153C	SPO16	Sporulation	1	4
7	SGA	rpl43bΔ	YJR094W-A	RPL43B	Ribosomal 60S subunit	1	3
7	SGA	yur1Δ	YJL139C	YUR1	Mannosyltransferase	1	4
1	TSv6	ntr2-5001	YKR022C	NTR2	U2-type post-mRNA release spliceosomal complex	4	4
3	TSv6	nse4-5001	YDL105W	NSE4	SMC5-SMC6 complex	4	4
3	TSv6	nse3-ts4	YDR288W	NSE3	SMC5-SMC6 complex	4	4
3	TSv6	srp54-5001	YPR088C	SRP54	Signal recognition particle	4	4	Y
3	TSv6	rpc17-5001	YJL011C	RPC17	RNA polymerase III complex	4	4	Y
3	TSv6	rpb5-5001	YBR154C	RPB5	RNA polymerase I, II, III complexes	4	4	Y
2	TSv6	dbp6-5001	YNR038W	DBP6	Ribosome biogenesis	4	4	Y
3	TSv6	rpl15a-5007	YLR029C	RPL15A	Ribosomal 60S subunit	4	4
4	TSv6	pop4-5001	YBR257W	POP4	pre-rRNA cleavage	4	4	Y	N
3	TSv6	dib1-5001	YPR082C	DIB1	pre-mRNA splicing	4	4
3	TSv6	pgs1-5006	YCL004W	PGS1	Phosphatidylglycerolphosphate synthase	4	4
2	TSv6	orc1-5001	YML065W	ORC1	Origin recognition complex	4	4	Y	N
2	TSv6	orc6-5001	YHR118C	ORC6	Origin recognition complex	4	4	Y	N
1	TSv6	ost2-5001	YOR103C	OST2	Oligosaccharyltransferase complex	4	4	Y
4	TSv6	nup85-5001	YJR042W	NUP85	Nuclear pore complex	4	4
1	TSv6	brr6-5001	YGL247W	BRR6	Nuclear envelope and ER	4	4
4	TSv6	cft2-5001	YLR115W	CFT2	mRNA cleavage and polyadenlylation factor	4	4	Y	N
3	TSv6	mob1-5001	YIL106W	MOB1	Mitotic exit network	4	4	Y
4	TSv6	pga1-5001	YNL158W	PGA1	GPI-mannosyltransferase II complex	4	4
3	TSv6	gpi10-5001	YGL142C	GPI10	GPI anchor biosynthesis	4	4
1	TSv6	gpi17-5001	YDR434W	GPI17	glycosylphosphatidylinositol transamidase complex	4	4
1	TSv6	csl4-5001	YNL232W	CSL4	Exosome	4	4	Y
1	TSv6	big1-5001	YHR101C	BIG1	ER membrane protein	4	4
4	TSv6	tsc13-5001	YDL015C	TSC13	Enoyl reductase	4	4
1	TSv6	dbp9-5001	YLR276C	DBP9	DNA, RNA, DNA/RNA helicase	4	4	Y
3	TSv6	pol31-5001	YJR006W	POL31	DNA polymerase III	4	4	Y
4	TSv6	ynl247w-5001	YNL247W	CRS1	Cysteinyl-tRNA synthetase	4	4
2	TSv6	sgv1-5001	YPR161C	SGV1	Cyclin-dependent protein kinase	4	4
4	TSv6	mcd1-5001	YDL003W	MCD1	Cohesin complex	4	4
1	TSv6	cab4-5001	YGR277C	CAB4	CoA-synthesizing protein complex	4	4
4	TSv6	clp1-5001	YOR250C	CLP1	Cleavage and polyadenylation factor I complex	4	3	Y
2	TSv6	kre9-5001	YJL174W	KRE9	Cell wall assembly	4	4
1	TSv6	asa1-5001	YPR085C	ASA1	ASTRA complex	4	4
4	TSv6	phs1-5001	YJL097W	PHS1	3-hydroxyacyl-CoA dehydratase	4	4
3	TSv6	tad3-5001	YLR316C	TAD3	tRNA-specific adenosine-34 deaminase	3	4
2	TSv6	gcd1-5001	YOR260W	GCD1	translation initiation factor eIF2B	3	4
3	TSv6	tbf1-5001	YPL128C	TBF1	Telobox-containing general regulatory factor	3	4	Y	N
4	TSv6	bfr2-5001	YDR299W	BFR2	SSU and preribosomes	3	4
2	TSv6	hrr25-5001	YPL204W	HRR25	Serine/threonine kinase	3	4	Y
4	TSv6	cse2Δ_tsa	YNR010W	CSE2	RNA polymerase II mediator complex	3	3
2	TSv6	mak5-5001	YBR142W	MAK5	RNA helicase	3	4
2	TSv6	nop14-5001	YDL148C	NOP14	Ribosomal small subunit biogenesis	3	4
4	TSv6	yju2-5001	YKL095W	YJU2	pre-mRNA splicing	3	4
2	TSv6	ipa1-5001	YJR141W	IPA1	pre-mRNA cleavage and polyadenylation	3	4	Y
4	TSv6	cab3-5012	YKL088W	CAB3	PPCDC and CoA-SPC complexes	3	3
3	TSv6	cab1-5001	YDR531W	CAB1	Pantothenate kinase, ATP:D-pantothenate 4'-phosphotransferase	3	4
3	TSv6	ntf2-5001	YER009W	NTF2	Nuclear envelope protein	3	4
4	TSv6	syf1-5001	YDR416W	SYF1	NineTeen complex	3	4
4	TSv6	cft2-1	YLR115W	CFT2	mRNA cleavage and polyadenlylation factor	3	4	Partial	Y
4	TSv6	spc97-5001	YHR172W	SPC97	Microtubule-nucleating Tub4p complex	3	4
3	TSv6	stu2-12	YLR045C	STU2	microtubule associated protein	3	3
2	TSv6	gpi8-5001	YDR331W	GPI8	GPI transamidase complex	3	4
4	TSv6	erg9-5001	YHR190W	ERG9	Farnesyl-diphosphate farnesyl transferase	3	4
2	TSv6	spc19-5001	YDR201W	SPC19	Dam1 complex	3	4
2	TSv6	cia2-5001	YHR122W	CIA2	Cytosolic ion-sulfer protein assembly	3	4
4	TSv6	act1-132	YFL039C	ACT1	Actin	3	4	N	Y
2	TSv6	erg27-5001	YLR100W	ERG27	3-keto sterol reductase	3	4
2	TSv6	yef3-f650	YLR249W	YEF3	Translation elongation factor 3	2	4	Y
2	TSv6	cdc31-1	YOR257W	CDC31	Spindle pole body-Calcium binding	2	4	Y
2	TSv6	cdc5-1	YMR001C	CDC5	Polo-like kinase	2	4	Y
2	TSv6	ski6-5001	YGR195W	SKI6	Exosome non-catalytic core component	2	4
3	TSv6	hrp1-1	YOL123W	HRP1	Cleavage factor 1	2	4	Y
